# Chromosome-Level Genome Assembly and Circadian Gene Repertoire of the Patagonia blennie *Eleginops maclovinus* - the closest ancestral proxy of Antarctic cryonotothenioids

**DOI:** 10.1101/2023.04.24.537882

**Authors:** C.-H. Christina Cheng, Angel G. Rivera-Colón, Bushra Fazal Minhas, Loralee Wilson, Niraj Rayamajhi, Luis Vargas-Chacoff, Julian M. Catchen

## Abstract

The basal S. American notothenioid *Eleginops maclovinus* (Patagonia blennie) occupies a uniquely important phylogenetic position in Notothenioidei as the singular closest sister species to the Antarctic cryonotothenioid fishes. Its genome and the traits encoded therein would be nearest representatives of the temperate ancestor from which the Antarctic clade arose, providing an ancestral reference for deducing polar derived changes. In this study, we generated a gene- and chromosome-complete assembly of *E. maclovinus* genome using long read sequencing and HiC scaffolding. We compared its genome architecture with the more basally divergent *Cottoperca gobio* and the derived genomes of nine cryonotothenioids representing all five Antarctic families. We additionally curated its repertoire of circadian rhythm genes, ascertained their functionality by transcriptome sequencing, and compared its pattern of gene retention with *C. gobio* and the derived cryonotothenioids. Both analyses found *E. maclovinus* to share greater conservation with the Antarctic clade, solidifying its evolutionary status as direct sister and best suited ancestral proxy of cryonotothenioids. The high quality genome of *E. maclovinus* will facilitate inquiries into cold derived traits in temperate to polar evolution, as well as inform on the paths of readaptation to non-freezing habitats in various secondarily temperate cryonotothenioids through comparative genomic analyses.
