## Supplemental Tables for "Chromosome-Level Genome Assembly and Circadian Gene Repertoire of the Patagonia blennie *Eleginops maclovinus* - the closest ancestral proxy of Antarctic cryonotothenioids"

### Sheet: TableS1_accession numbers
Table S1: Genome assemblies used for conserved synteny analysis and curation of circadian genes
Scientific Name	Common Name	Assembly ID	NCBI Accession	Reference
Danio rerio	Zebrafish	GRCz11	GCF_000002035.6	--
Gasterosteus aculeatus	Threespine stickleback	BROAD S1	--	--
Xiphophorus maculatus	Platyfish	X_maculatus-5.0-male	GCA_002775205.2	--
Cottoperca gobio	Channel bull blenny	fCotGob3.1	GCF_900634415.1	[Bista et al. 2020]
Eleginops maclovinus	Patagonia blennie	emac.rtc.rv5	(processing)	This Study
Dissostichus mawsoni	Antarctic toothfish	KU_Dm_1.0	GCA_011823955.1	[Jae Lee et al. 2021]
Trematomus bernacchii	Emerald rockcod	fTreBer1.1	GCF_902827165.1	[Bista et al. 2022]
Harpagifer antarcticus	Antarctic spiny plunderfish	fHarAnt1.1	GCA_902827135.1	[Bista et al. 2022]
Pogonophryne albipinna	Whitefin plunderfish	KU_S6	GCA_028583405.1	--
Gymnodraco acuticeps	Antarctic ploughfish	fGymAcu1.1	GCF_902827175.1	[Bista et al. 2022]
Champsocephalus esox	Pike icefish	ceso.ftc.fv8	(processing)	[Rivera-Colón et al. 2023]
Champsocephalus gunnari	Mackerel icefish	cgun.ftc.fv8	(processing)	[Rivera-Colón et al. 2023]
Chaenocephalus aceratus	Blackfin icefish	KU_Ca_2.0	GCA_023974075.1	--
Pseudochaenichthys georgianus	South Georgia icefish	fPseGeo1.1	GCF_902827115.1	[Bista et al. 2022]

### Sheet: TableS2_circadian gene models
Table S2 : Reference circadian genes from model teleosts zebrafish and threespine stickleback, and their orthologs in 11 notothenioid genomes with genomic locations indicated.
Notothenioid circadian orthologs were detected with SYNOLOG analysis. Cry3a of D. mawsoni and P. albipinna (blue highlighted) were manually curated and annotated (see Fig.S2)
ENSEMBL_RefId	RefName	RefOrg	QueryOrg	Assembly	GeneID	GeneName	Chr	StartBP	EndBP	LenBP	Other Designations
ENSDARG00000006791	arntl1a	Danio rerio	Cottoperca gobio	cgob.def.def	ENSCGOG00000002164	arntl1a	6	178719	193902	15183	--
ENSDARG00000035732	arntl1b	Danio rerio	Cottoperca gobio	cgob.def.def	--	--	--	--	--	--	bmal1b
ENSDARG00000041381	arntl2	Danio rerio	Cottoperca gobio	cgob.def.def	ENSCGOG00000003709	arntl2	6	12699200	12708122	8922	arntl2a
ENSGACG00000019208	BMAL2	Gasterosteus aculeatus	Cottoperca gobio	cgob.def.def	ENSCGOG00000019558	ARNTL2 (1 of many)	23	8501063	8513545	12482	arntl2b/ARNTL2
ENSDARG00000011703	clocka	Danio rerio	Cottoperca gobio	cgob.def.def	ENSCGOG00000023370	clocka	4	20719278	20740170	20892	--
ENSDARG00000003631	clockb	Danio rerio	Cottoperca gobio	cgob.def.def	ENSCGOG00000017276	clockb	1	11290369	11306238	15869	--
ENSDARG00000002396	cry-dash	Danio rerio	Cottoperca gobio	cgob.def.def	ENSCGOG00000019209	cry-dash	20	2756823	2761968	5145	--
ENSDARG00000045768	cry1a	Danio rerio	Cottoperca gobio	cgob.def.def	--	--	--	--	--	--	--
ENSDARG00000011583	cry1b	Danio rerio	Cottoperca gobio	cgob.def.def	ENSCGOG00000002706	cry1b	6	9684001	9693869	9868	--
ENSDARG00000102403	cry2	Danio rerio	Cottoperca gobio	cgob.def.def	ENSCGOG00000003563	cry2	6	722092	741833	19741	--
ENSDARG00000069074	cry3a	Danio rerio	Cottoperca gobio	cgob.def.def	--	--	--	--	--	--	--
ENSDARG00000091131	cry3b	Danio rerio	Cottoperca gobio	cgob.def.def	--	--	--	--	--	--	--
ENSDARG00000011890	cry4	Danio rerio	Cottoperca gobio	cgob.def.def	--	--	--	--	--	--	--
ENSDARG00000019498	cry5	Danio rerio	Cottoperca gobio	cgob.def.def	ENSCGOG00000006336	cry5	3	25825030	25830639	5609	--
ENSDARG00000008370	csnk1da	Danio rerio	Cottoperca gobio	cgob.def.def	ENSCGOG00000000521	CSNK1D (1 of many)	8	20393362	20411141	17779	--
ENSDARG00000006125	csnk1db	Danio rerio	Cottoperca gobio	cgob.def.def	ENSCGOG00000011956	CSNK1D (1 of many)	19	1752790	1771631	18841	--
ENSDARG00000045150	csnk1e	Danio rerio	Cottoperca gobio	cgob.def.def	ENSCGOG00000003925	NA	8	16404765	16417629	12864	--
ENSDARG00000016536	npas2	Danio rerio	Cottoperca gobio	cgob.def.def	ENSCGOG00000024300	npas2	14	9973715	9990116	16401	clock2
ENSDARG00000033160	nr1d1	Danio rerio	Cottoperca gobio	cgob.def.def	--	--	--	--	--	--	--
ENSDARG00000003820	nr1d2a	Danio rerio	Cottoperca gobio	cgob.def.def	ENSCGOG00000006531	nr1d2a	16	8317527	8323671	6144	--
ENSDARG00000009594	nr1d2b	Danio rerio	Cottoperca gobio	cgob.def.def	ENSCGOG00000005547	nr1d2b	11	21483712	21491102	7390	--
ENSDARG00000056885	per1a	Danio rerio	Cottoperca gobio	cgob.def.def	--	--	--	--	--	--	--
ENSDARG00000012499	per1b	Danio rerio	Cottoperca gobio	cgob.def.def	ENSCGOG00000009956	per1b	18	10003230	10010843	7613	--
ENSDARG00000034503	per2	Danio rerio	Cottoperca gobio	cgob.def.def	ENSCGOG00000004526	per2	17	11412119	11419052	6933	--
ENSGACG00000005662	per2a	Gasterosteus aculeatus	Cottoperca gobio	cgob.def.def	--	--	--	--	--	--	per2a
ENSDARG00000010519	per3	Danio rerio	Cottoperca gobio	cgob.def.def	--	--	--	--	--	--	--
ENSDARG00000031768	roraa	Danio rerio	Cottoperca gobio	cgob.def.def	ENSCGOG00000022822	roraa	6	16511358	16679653	168295	--
ENSDARG00000001910	rorab	Danio rerio	Cottoperca gobio	cgob.def.def	--	--	--	--	--	--	--
ENSDARG00000033498	rorb	Danio rerio	Cottoperca gobio	cgob.def.def	ENSCGOG00000014546	rorb	9	5903312	5907164	3852	--
ENSDARG00000087195	rorc	Danio rerio	Cottoperca gobio	cgob.def.def	ENSCGOG00000010123	rorc	16	10864311	10882840	18529	--
ENSDARG00000057231	rorca	Danio rerio	Cottoperca gobio	cgob.def.def	ENSCGOG00000012077	rorca	4	24512254	24523157	10903	--
ENSDARG00000017780	rorcb	Danio rerio	Cottoperca gobio	cgob.def.def	ENSCGOG00000016857	rorcb	17	14181247	14196530	15283	--
ENSDARG00000078497	timeless	Danio rerio	Cottoperca gobio	cgob.def.def	ENSCGOG00000023667	timeless	5	19622333	19634488	12155	--
ENSEMBL_RefId	RefName	RefOrg	QueryOrg	Assembly	GeneID	GeneName	Chr	StartBP	EndBP	LenBP	Other Designations
ENSDARG00000006791	arntl1a	Danio rerio	Eleginops maclovinus	emac.rtc.rv5	g_6280	arntl1a	2	27338245	27354475	16230	--
ENSDARG00000035732	arntl1b	Danio rerio	Eleginops maclovinus	emac.rtc.rv5	--	--	--	--	--	--	bmal1b
ENSDARG00000041381	arntl2	Danio rerio	Eleginops maclovinus	emac.rtc.rv5	g_21377	arntl2	2	15614049	15623625	9576	arntl2a
ENSGACG00000019208	BMAL2	Gasterosteus aculeatus	Eleginops maclovinus	emac.rtc.rv5	g_21718	NA	17	9178464	9185061	6597	arntl2b/ARNTL2
ENSDARG00000011703	clocka	Danio rerio	Eleginops maclovinus	emac.rtc.rv5	g_18734	clocka	9	19631405	19638308	6903	--
ENSDARG00000003631	clockb	Danio rerio	Eleginops maclovinus	emac.rtc.rv5	g_12110	clockb	5	12490075	12500327	10252	--
ENSDARG00000002396	cry-dash	Danio rerio	Eleginops maclovinus	emac.rtc.rv5	g_20995	cry-dash	21	1936029	1940001	3972	--
ENSDARG00000045768	cry1a	Danio rerio	Eleginops maclovinus	emac.rtc.rv5	g_17642	cry1a	17	7259486	7268552	9066	--
ENSDARG00000011583	cry1b	Danio rerio	Eleginops maclovinus	emac.rtc.rv5	g_20133	cry1b	2	18446934	18453690	6756	--
ENSDARG00000102403	cry2	Danio rerio	Eleginops maclovinus	emac.rtc.rv5	g_7477	cry2	2	28224870	28235119	10249	--
ENSDARG00000069074	cry3a	Danio rerio	Eleginops maclovinus	emac.rtc.rv5	g_26658	cry3a	1	22422129	22442931	20802	--
ENSDARG00000091131	cry3b	Danio rerio	Eleginops maclovinus	emac.rtc.rv5	--	--	--	--	--	--	--
ENSDARG00000011890	cry4	Danio rerio	Eleginops maclovinus	emac.rtc.rv5	--	--	--	--	--	--	--
ENSDARG00000019498	cry5	Danio rerio	Eleginops maclovinus	emac.rtc.rv5	g_25299	cry5	4	11439438	11443296	3858	--
ENSDARG00000008370	csnk1da	Danio rerio	Eleginops maclovinus	emac.rtc.rv5	g_26813	csnk1da	16	3792081	3812092	20011	--
ENSDARG00000006125	csnk1db	Danio rerio	Eleginops maclovinus	emac.rtc.rv5	g_7383	csnk1db	10	17893040	17903422	10382	--
ENSDARG00000045150	csnk1e	Danio rerio	Eleginops maclovinus	emac.rtc.rv5	g_26357	csnk1e	16	20761337	20767007	5670	--
ENSDARG00000016536	npas2	Danio rerio	Eleginops maclovinus	emac.rtc.rv5	g_63	npas2	11	22420859	22435988	15129	npas2a
ENSDARG00000033160	nr1d1	Danio rerio	Eleginops maclovinus	emac.rtc.rv5	--	--	--	--	--	--	--
ENSDARG00000003820	nr1d2a	Danio rerio	Eleginops maclovinus	emac.rtc.rv5	g_11837	nr1d2a	3	8912583	8917383	4800	--
ENSDARG00000009594	nr1d2b	Danio rerio	Eleginops maclovinus	emac.rtc.rv5	g_19837	nr1d2b	13	23410335	23416745	6410	--
ENSDARG00000056885	per1a	Danio rerio	Eleginops maclovinus	emac.rtc.rv5	--	--	--	--	--	--	--
ENSDARG00000012499	per1b	Danio rerio	Eleginops maclovinus	emac.rtc.rv5	g_21188	per1b	14	4704403	4711340	6937	--
ENSDARG00000034503	per2	Danio rerio	Eleginops maclovinus	emac.rtc.rv5	g_5668	per2	6	14503797	14515877	12080	--
ENSGACG00000005662	per2a	Gasterosteus aculeatus	Eleginops maclovinus	emac.rtc.rv5	g_19643	NA	18	3677975	3695667	17692	per2a
ENSDARG00000010519	per3	Danio rerio	Eleginops maclovinus	emac.rtc.rv5	g_7962	per3	20	20460270	20472973	12703	--
ENSDARG00000031768	roraa	Danio rerio	Eleginops maclovinus	emac.rtc.rv5	g_5693	roraa	2	11886995	11895948	8953	--
ENSDARG00000001910	rorab	Danio rerio	Eleginops maclovinus	emac.rtc.rv5	--	--	--	--	--	--	--
ENSDARG00000033498	rorb	Danio rerio	Eleginops maclovinus	emac.rtc.rv5	g_16485	rorb	12	17888875	17892851	3976	--
ENSDARG00000087195	rorc	Danio rerio	Eleginops maclovinus	emac.rtc.rv5	g_6384	rorc	3	11321218	11337523	16305	--
ENSDARG00000057231	rorca	Danio rerio	Eleginops maclovinus	emac.rtc.rv5	g_1490	rorca	9	23343149	23348052	4903	--
ENSDARG00000017780	rorcb	Danio rerio	Eleginops maclovinus	emac.rtc.rv5	g_122	rorcb	6	11999651	12003479	3828	--
ENSDARG00000078497	timeless	Danio rerio	Eleginops maclovinus	emac.rtc.rv5	g_20162	timeless	20	13566710	13572894	6184	--
ENSEMBL_RefId	RefName	RefOrg	QueryOrg	Assembly	GeneID	GeneName	Chr	StartBP	EndBP	LenBP	Other Designations
ENSDARG00000006791	arntl1a	Danio rerio	Dissostichus mawsoni	dmaw.def.def	F7725_022369	NA	JAAKFY010000007.1	6343214	6361119	17905	--
ENSDARG00000035732	arntl1b	Danio rerio	Dissostichus mawsoni	dmaw.def.def	--	--	--	--	--	--	bmal1b
ENSDARG00000041381	arntl2	Danio rerio	Dissostichus mawsoni	dmaw.def.def	F7725_022711	NA	JAAKFY010000007.1	17953934	17965975	12041	arntl2a
ENSGACG00000019208	BMAL2	Gasterosteus aculeatus	Dissostichus mawsoni	dmaw.def.def	F7725_021804	NA	JAAKFY010000003.1	14081469	14105435	23966	arntl2b/ARNTL2
ENSDARG00000011703	clocka	Danio rerio	Dissostichus mawsoni	dmaw.def.def	F7725_027676	NA	JAAKFY010000025.1	16541454	16573256	31802	--
ENSDARG00000003631	clockb	Danio rerio	Dissostichus mawsoni	dmaw.def.def	F7725_005543	NA	JAAKFY010000009.1	16833049	16840640	7591	--
ENSDARG00000002396	cry-dash	Danio rerio	Dissostichus mawsoni	dmaw.def.def	F7725_029134	NA	JAAKFY010000024.1	22635283	22638688	3405	--
ENSDARG00000045768	cry1a	Danio rerio	Dissostichus mawsoni	dmaw.def.def	F7725_021728	NA	JAAKFY010000003.1	11769225	11780994	11769	--
ENSDARG00000011583	cry1b	Danio rerio	Dissostichus mawsoni	dmaw.def.def	--	--	--	--	--	--	--
ENSDARG00000102403	cry2	Danio rerio	Dissostichus mawsoni	dmaw.def.def	--	--	--	--	--	--	--
ENSDARG00000069074	cry3a	Danio rerio	Dissostichus mawsoni	dmaw.def.def	--	--	JAAKFY010000002.1	28138511	28156150	17639	--	manual curation
ENSDARG00000091131	cry3b	Danio rerio	Dissostichus mawsoni	dmaw.def.def	--	--	--	--	--	--	--
ENSDARG00000011890	cry4	Danio rerio	Dissostichus mawsoni	dmaw.def.def	--	--	--	--	--	--	--
ENSDARG00000019498	cry5	Danio rerio	Dissostichus mawsoni	dmaw.def.def	F7725_026084	NA	JAAKFY010000027.1	14650356	14654194	3838	--
ENSDARG00000008370	csnk1da	Danio rerio	Dissostichus mawsoni	dmaw.def.def	F7725_002891	NA	JAAKFY010000014.1	5478711	5490088	11377	--
ENSDARG00000006125	csnk1db	Danio rerio	Dissostichus mawsoni	dmaw.def.def	F7725_014768	NA	JAAKFY010000008.1	26833198	26840123	6925	--
ENSDARG00000045150	csnk1e	Danio rerio	Dissostichus mawsoni	dmaw.def.def	F7725_013987	NA	JAAKFY010000008.1	9558960	9572572	13612	--
ENSDARG00000016536	npas2	Danio rerio	Dissostichus mawsoni	dmaw.def.def	F7725_007046	NA	JAAKFY010000020.1	20398986	20414161	15175	npas2a
ENSDARG00000033160	nr1d1	Danio rerio	Dissostichus mawsoni	dmaw.def.def	--	--	--	--	--	--	--
ENSDARG00000003820	nr1d2a	Danio rerio	Dissostichus mawsoni	dmaw.def.def	--	--	--	--	--	--	--
ENSDARG00000009594	nr1d2b	Danio rerio	Dissostichus mawsoni	dmaw.def.def	F7725_024720	NA	JAAKFY010000026.1	4776125	4784323	8198	--
ENSDARG00000056885	per1a	Danio rerio	Dissostichus mawsoni	dmaw.def.def	--	--	--	--	--	--	--
ENSDARG00000012499	per1b	Danio rerio	Dissostichus mawsoni	dmaw.def.def	F7725_004538	NA	JAAKFY010000023.1	12830110	12837550	7440	--
ENSDARG00000034503	per2	Danio rerio	Dissostichus mawsoni	dmaw.def.def	F7725_011444	NA	JAAKFY010000004.1	20075845	20080788	4943	--
ENSGACG00000005662	per2a	Gasterosteus aculeatus	Dissostichus mawsoni	dmaw.def.def	--	--	--	--	--	--	per2a
ENSDARG00000010519	per3	Danio rerio	Dissostichus mawsoni	dmaw.def.def	--	--	--	--	--	--	--
ENSDARG00000031768	roraa	Danio rerio	Dissostichus mawsoni	dmaw.def.def	F7725_022879	NA	JAAKFY010000007.1	22119978	22159547	39569	--
ENSDARG00000001910	rorab	Danio rerio	Dissostichus mawsoni	dmaw.def.def	--	--	--	--	--	--	--
ENSDARG00000033498	rorb	Danio rerio	Dissostichus mawsoni	dmaw.def.def	F7725_012856	NA	JAAKFY010000010.1	19271481	19289516	18035	--
ENSDARG00000087195	rorc	Danio rerio	Dissostichus mawsoni	dmaw.def.def	F7725_018472	NA	JAAKFY010000021.1	18348957	18365864	16907	--
ENSDARG00000057231	rorca	Danio rerio	Dissostichus mawsoni	dmaw.def.def	F7725_027469	NA	JAAKFY010000025.1	12326105	12330180	4075	--
ENSDARG00000017780	rorcb	Danio rerio	Dissostichus mawsoni	dmaw.def.def	F7725_011615	NA	JAAKFY010000004.1	22973538	22974983	1445	--
ENSDARG00000078497	timeless	Danio rerio	Dissostichus mawsoni	dmaw.def.def	F7725_017225	NA	JAAKFY010000006.1	25992788	25999216	6428	--
ENSEMBL_RefId	RefName	RefOrg	QueryOrg	Assembly	GeneID	GeneName	Chr	StartBP	EndBP	LenBP	Other Designations
ENSDARG00000006791	arntl1a	Danio rerio	Trematomus bernacchii	tber.def.def	arntl1a	arntl1a	NW_022987625.1	2712868	2752053	39185	--
ENSDARG00000035732	arntl1b	Danio rerio	Trematomus bernacchii	tber.def.def	--	--	--	--	--	--	bmal1b
ENSDARG00000041381	arntl2	Danio rerio	Trematomus bernacchii	tber.def.def	arntl2	arntl2	NW_022987714.1	6954679	6966763	12084	arntl2a
ENSGACG00000019208	BMAL2	Gasterosteus aculeatus	Trematomus bernacchii	tber.def.def	LOC117485085	LOC117485085	NW_022987641.1	8513905	8522789	8884	arntl2b/ARNTL2
ENSDARG00000011703	clocka	Danio rerio	Trematomus bernacchii	tber.def.def	clocka	clocka	NW_022987739.1	7726690	7750041	23351	--
ENSDARG00000003631	clockb	Danio rerio	Trematomus bernacchii	tber.def.def	LOC117481678	LOC117481678	NW_022987593.1	868992	889381	20389	--
ENSDARG00000002396	cry-dash	Danio rerio	Trematomus bernacchii	tber.def.def	cry-dash	cry-dash	NW_022987477.1	2105865	2111859	5994	--
ENSDARG00000045768	cry1a	Danio rerio	Trematomus bernacchii	tber.def.def	LOC117484909	LOC117484909	NW_022987641.1	6183730	6195358	11628	--
ENSDARG00000011583	cry1b	Danio rerio	Trematomus bernacchii	tber.def.def	cry1b	cry1b	NW_022987714.1	10381946	10392368	10422	--
ENSDARG00000102403	cry2	Danio rerio	Trematomus bernacchii	tber.def.def	--	--	--	--	--	--	--
ENSDARG00000069074	cry3a	Danio rerio	Trematomus bernacchii	tber.def.def	LOC117483464	LOC117483464	NW_022987609.1	3612131	3629947	17816	--
ENSDARG00000091131	cry3b	Danio rerio	Trematomus bernacchii	tber.def.def	--	--	--	--	--	--	--
ENSDARG00000011890	cry4	Danio rerio	Trematomus bernacchii	tber.def.def	--	--	--	--	--	--	--
ENSDARG00000019498	cry5	Danio rerio	Trematomus bernacchii	tber.def.def	cry5	cry5	NW_022987973.1	1999690	2004216	4526	--
ENSDARG00000008370	csnk1da	Danio rerio	Trematomus bernacchii	tber.def.def	csnk1da	csnk1da	NW_022987869.1	5369755	5392694	22939	--
ENSDARG00000006125	csnk1db	Danio rerio	Trematomus bernacchii	tber.def.def	csnk1db	csnk1db	NW_022987602.1	22600	35410	12810	--
ENSDARG00000045150	csnk1e	Danio rerio	Trematomus bernacchii	tber.def.def	LOC117492602	LOC117492602	NW_022987720.1	28474837	28489909	15072	--
ENSDARG00000016536	npas2	Danio rerio	Trematomus bernacchii	tber.def.def	npas2	npas2	NW_022987513.1	8628694	8680471	51777	npas2a
ENSDARG00000033160	nr1d1	Danio rerio	Trematomus bernacchii	tber.def.def	--	--	--	--	--	--	--
ENSDARG00000003820	nr1d2a	Danio rerio	Trematomus bernacchii	tber.def.def	nr1d2a	nr1d2a	NW_022987840.1	4795286	4801165	5879	--
ENSDARG00000009594	nr1d2b	Danio rerio	Trematomus bernacchii	tber.def.def	nr1d2b	nr1d2b	NW_022987607.1	1439589	1449984	10395	--
ENSDARG00000056885	per1a	Danio rerio	Trematomus bernacchii	tber.def.def	--	--	--	--	--	--	--
ENSDARG00000012499	per1b	Danio rerio	Trematomus bernacchii	tber.def.def	per1b	per1b	NW_022987686.1	939400	952469	13069	--
ENSDARG00000034503	per2	Danio rerio	Trematomus bernacchii	tber.def.def	per2	per2	NW_022987689.1	3955346	3968580	13234	--
ENSGACG00000005662	per2a	Gasterosteus aculeatus	Trematomus bernacchii	tber.def.def	--	--	--	--	--	--	per2a
ENSDARG00000010519	per3	Danio rerio	Trematomus bernacchii	tber.def.def	--	--	--	--	--	--	--
ENSDARG00000031768	roraa	Danio rerio	Trematomus bernacchii	tber.def.def	roraa	roraa	NW_022987714.1	2736411	2907430	171019	--
ENSDARG00000001910	rorab	Danio rerio	Trematomus bernacchii	tber.def.def	--	--	--	--	--	--	--
ENSDARG00000033498	rorb	Danio rerio	Trematomus bernacchii	tber.def.def	rorb	rorb	NW_022988043.1	4438053	4456533	18480	--
ENSDARG00000087195	rorc	Danio rerio	Trematomus bernacchii	tber.def.def	rorc	rorc	NW_022987582.1	2112316	2129800	17484	--
ENSDARG00000057231	rorca	Danio rerio	Trematomus bernacchii	tber.def.def	rorca	rorca	NW_022987739.1	3285194	3300422	15228	--
ENSDARG00000017780	rorcb	Danio rerio	Trematomus bernacchii	tber.def.def	LOC117488668	LOC117488668	NW_022987689.1	7132943	7150963	18020	--
ENSDARG00000078497	timeless	Danio rerio	Trematomus bernacchii	tber.def.def	timeless	timeless	NW_022987698.1	6589432	6598634	9202	--
ENSEMBL_RefId	RefName	RefOrg	QueryOrg	Assembly	GeneID	GeneName	Chr	StartBP	EndBP	LenBP	Other Designations
ENSDARG00000006791	arntl1a	Danio rerio	Harpagifer antarcticus	hant.def.def	ENSHANG00005024001	NA	CADEHL010000132.1	2954652	2994185	39533	--
ENSDARG00000035732	arntl1b	Danio rerio	Harpagifer antarcticus	hant.def.def	--	--	--	--	--	--	bmal1b
ENSDARG00000041381	arntl2	Danio rerio	Harpagifer antarcticus	hant.def.def	ENSHANG00005016387	NA	CADEHL010000159.1	7553955	7570821	16866	arntl2a
ENSGACG00000019208	BMAL2	Gasterosteus aculeatus	Harpagifer antarcticus	hant.def.def	ENSHANG00005016387	NA	CADEHL010000159.1	7553955	7570821	16866	arntl2b/ARNTL2
ENSDARG00000011703	clocka	Danio rerio	Harpagifer antarcticus	hant.def.def	ENSHANG00005020884	NA	CADEHL010001363.1	3172998	3182813	9815	--
ENSDARG00000003631	clockb	Danio rerio	Harpagifer antarcticus	hant.def.def	ENSHANG00005010000	NA	CADEHL010000068.1	2408983	2435090	26107	--
ENSDARG00000002396	cry-dash	Danio rerio	Harpagifer antarcticus	hant.def.def	ENSHANG00005006595	NA	CADEHL010001150.1	3453	8883	5430	--
ENSDARG00000045768	cry1a	Danio rerio	Harpagifer antarcticus	hant.def.def	ENSHANG00005023690	NA	CADEHL010000525.1	5264089	5280459	16370	--
ENSDARG00000011583	cry1b	Danio rerio	Harpagifer antarcticus	hant.def.def	--	--	--	--	--	--	--
ENSDARG00000102403	cry2	Danio rerio	Harpagifer antarcticus	hant.def.def	--	--	--	--	--	--	--
ENSDARG00000069074	cry3a	Danio rerio	Harpagifer antarcticus	hant.def.def	ENSHANG00005021496	NA	CADEHL010001505.1	1796991	1813742	16751	--
ENSDARG00000091131	cry3b	Danio rerio	Harpagifer antarcticus	hant.def.def	--	--	--	--	--	--	--
ENSDARG00000011890	cry4	Danio rerio	Harpagifer antarcticus	hant.def.def	--	--	--	--	--	--	--
ENSDARG00000019498	cry5	Danio rerio	Harpagifer antarcticus	hant.def.def	ENSHANG00005022379	NA	CADEHL010001098.1	73369	109313	35944	--
ENSDARG00000008370	csnk1da	Danio rerio	Harpagifer antarcticus	hant.def.def	ENSHANG00005002169	NA	CADEHL010001093.1	706988	737022	30034	--
ENSDARG00000006125	csnk1db	Danio rerio	Harpagifer antarcticus	hant.def.def	ENSHANG00005023839	NA	CADEHL010000476.1	5819198	5871557	52359	--
ENSDARG00000045150	csnk1e	Danio rerio	Harpagifer antarcticus	hant.def.def	ENSHANG00005007628	NA	CADEHL010000991.1	11092	24483	13391	--
ENSDARG00000016536	npas2	Danio rerio	Harpagifer antarcticus	hant.def.def	ENSHANG00005009152	NA	CADEHL010000091.1	2998313	3019356	21043	npas2a
ENSDARG00000033160	nr1d1	Danio rerio	Harpagifer antarcticus	hant.def.def	--	--	--	--	--	--	--
ENSDARG00000003820	nr1d2a	Danio rerio	Harpagifer antarcticus	hant.def.def	ENSHANG00005010872	NA	CADEHL010001038.1	2697352	2703587	6235	--
ENSDARG00000009594	nr1d2b	Danio rerio	Harpagifer antarcticus	hant.def.def	--	--	--	--	--	--	--
ENSDARG00000056885	per1a	Danio rerio	Harpagifer antarcticus	hant.def.def	--	--	--	--	--	--	--
ENSDARG00000012499	per1b	Danio rerio	Harpagifer antarcticus	hant.def.def	ENSHANG00005004596	NA	CADEHL010000288.1	1290447	1307634	17187	--
ENSDARG00000034503	per2	Danio rerio	Harpagifer antarcticus	hant.def.def	ENSHANG00005018729	NA	CADEHL010000452.1	7324591	7336609	12018	--
ENSGACG00000005662	per2a	Gasterosteus aculeatus	Harpagifer antarcticus	hant.def.def	--	--	--	--	--	--	per2a
ENSDARG00000010519	per3	Danio rerio	Harpagifer antarcticus	hant.def.def	--	--	--	--	--	--	--
ENSDARG00000031768	roraa	Danio rerio	Harpagifer antarcticus	hant.def.def	ENSHANG00005010145	NA	CADEHL010001249.1	430014	599301	169287	--
ENSDARG00000001910	rorab	Danio rerio	Harpagifer antarcticus	hant.def.def	--	--	--	--	--	--	--
ENSDARG00000033498	rorb	Danio rerio	Harpagifer antarcticus	hant.def.def	ENSHANG00005004383	NA	CADEHL010001172.1	17258195	17261913	3718	--
ENSDARG00000087195	rorc	Danio rerio	Harpagifer antarcticus	hant.def.def	ENSHANG00005005008	NA	CADEHL010001037.1	791128	800561	9433	--
ENSDARG00000057231	rorca	Danio rerio	Harpagifer antarcticus	hant.def.def	ENSHANG00005013916	NA	CADEHL010000677.1	1698303	1714662	16359	--
ENSDARG00000017780	rorcb	Danio rerio	Harpagifer antarcticus	hant.def.def	ENSHANG00005001286	NA	CADEHL010000452.1	11476157	11499550	23393	--
ENSDARG00000078497	timeless	Danio rerio	Harpagifer antarcticus	hant.def.def	ENSHANG00005023821	NA	CADEHL010000401.1	109890	118143	8253	--
ENSEMBL_RefId	RefName	RefOrg	QueryOrg	Assembly	GeneID	GeneName	Chr	StartBP	EndBP	LenBP	Other Designations
ENSDARG00000006791	arntl1a	Danio rerio	Pogonophryne albipinna	palb.def.def	JOQ06_002371	NA	CM053250.1	41220858	41246082	25224	--
ENSDARG00000035732	arntl1b	Danio rerio	Pogonophryne albipinna	palb.def.def	--	--	--	--	--	--	bmal1b
ENSDARG00000041381	arntl2	Danio rerio	Pogonophryne albipinna	palb.def.def	JOQ06_002718	NA	CM053250.1	20264240	20275960	11720	arntl2a
ENSGACG00000019208	BMAL2	Gasterosteus aculeatus	Pogonophryne albipinna	palb.def.def	JOQ06_003789	NA	CM053263.1	9742278	9751859	9581	arntl2b/ARNTL2
ENSDARG00000011703	clocka	Danio rerio	Pogonophryne albipinna	palb.def.def	JOQ06_005349	NA	CM053246.1	30293492	30301544	8052	--
ENSDARG00000003631	clockb	Danio rerio	Pogonophryne albipinna	palb.def.def	JOQ06_013275	NA	CM053245.1	23331938	23354142	22204	--
ENSDARG00000002396	cry-dash	Danio rerio	Pogonophryne albipinna	palb.def.def	JOQ06_018010	NA	CM053262.1	22606867	22614907	8040	--
ENSDARG00000045768	cry1a	Danio rerio	Pogonophryne albipinna	palb.def.def	JOQ06_003894	NA	CM053263.1	7273411	7285358	11947	--
ENSDARG00000011583	cry1b	Danio rerio	Pogonophryne albipinna	palb.def.def	--	--	--	--	--	--	--
ENSDARG00000102403	cry2	Danio rerio	Pogonophryne albipinna	palb.def.def	--	--	--	--	--	--	--
ENSDARG00000069074	cry3a	Danio rerio	Pogonophryne albipinna	palb.def.def	--	--	CM053253.1	9176882	9200287	23406	--	manual curation
ENSDARG00000091131	cry3b	Danio rerio	Pogonophryne albipinna	palb.def.def	--	--	--	--	--	--	--
ENSDARG00000011890	cry4	Danio rerio	Pogonophryne albipinna	palb.def.def	--	--	--	--	--	--	--
ENSDARG00000019498	cry5	Danio rerio	Pogonophryne albipinna	palb.def.def	--	--	--	--	--	--	--
ENSDARG00000008370	csnk1da	Danio rerio	Pogonophryne albipinna	palb.def.def	JOQ06_010675	NA	CM053255.1	29399262	29423137	23875	--
ENSDARG00000006125	csnk1db	Danio rerio	Pogonophryne albipinna	palb.def.def	JOQ06_026984	NA	CM053248.1	19524884	19542411	17527	--
ENSDARG00000045150	csnk1e	Danio rerio	Pogonophryne albipinna	palb.def.def	JOQ06_011073	NA	CM053255.1	3066362	3100851	34489	--
ENSDARG00000016536	npas2	Danio rerio	Pogonophryne albipinna	palb.def.def	JOQ06_019039	NA	CM053257.1	16166528	16182311	15783	npas2a
ENSDARG00000033160	nr1d1	Danio rerio	Pogonophryne albipinna	palb.def.def	--	--	--	--	--	--	--
ENSDARG00000003820	nr1d2a	Danio rerio	Pogonophryne albipinna	palb.def.def	JOQ06_024901	NA	CM053256.1	6835812	6840576	4764	--
ENSDARG00000009594	nr1d2b	Danio rerio	Pogonophryne albipinna	palb.def.def	JOQ06_024696	NA	JAPTMU010000044.1	193735	209611	15876	--
ENSDARG00000056885	per1a	Danio rerio	Pogonophryne albipinna	palb.def.def	--	--	--	--	--	--	--
ENSDARG00000012499	per1b	Danio rerio	Pogonophryne albipinna	palb.def.def	JOQ06_020152	NA	CM053242.1	20804273	20811774	7501	--
ENSDARG00000034503	per2	Danio rerio	Pogonophryne albipinna	palb.def.def	JOQ06_001428	NA	CM053251.1	14712525	14725604	13079	--
ENSGACG00000005662	per2a	Gasterosteus aculeatus	Pogonophryne albipinna	palb.def.def	--	--	--	--	--	--	per2a
ENSDARG00000010519	per3	Danio rerio	Pogonophryne albipinna	palb.def.def	--	--	--	--	--	--	--
ENSDARG00000031768	roraa	Danio rerio	Pogonophryne albipinna	palb.def.def	JOQ06_002819	NA	CM053250.1	14993869	15036730	42861	--
ENSDARG00000001910	rorab	Danio rerio	Pogonophryne albipinna	palb.def.def	--	--	--	--	--	--	--
ENSDARG00000033498	rorb	Danio rerio	Pogonophryne albipinna	palb.def.def	JOQ06_019516	NA	JAPTMU010000080.1	599152	608905	9753	--
ENSDARG00000087195	rorc	Danio rerio	Pogonophryne albipinna	palb.def.def	JOQ06_024941	NA	CM053256.1	9962531	9978931	16400	--
ENSDARG00000057231	rorca	Danio rerio	Pogonophryne albipinna	palb.def.def	JOQ06_005340	NA	CM053246.1	35481743	35497006	15263	--
ENSDARG00000017780	rorcb	Danio rerio	Pogonophryne albipinna	palb.def.def	--	--	--	--	--	--	--
ENSDARG00000078497	timeless	Danio rerio	Pogonophryne albipinna	palb.def.def	JOQ06_014862	NA	CM053260.1	8276839	8285106	8267	--
ENSEMBL_RefId	RefName	RefOrg	QueryOrg	Assembly	GeneID	GeneName	Chr	StartBP	EndBP	LenBP	Other Designations
ENSDARG00000006791	arntl1a	Danio rerio	Gymnodraco acuticeps	gyac.def.def	arntl1a	arntl1a	NW_022990513.1	1145624	1181253	35629	--
ENSDARG00000035732	arntl1b	Danio rerio	Gymnodraco acuticeps	gyac.def.def	--	--	--	--	--	--	bmal1b
ENSDARG00000041381	arntl2	Danio rerio	Gymnodraco acuticeps	gyac.def.def	arntl2	arntl2	NW_022990047.1	2562662	2584698	22036	arntl2a
ENSGACG00000019208	BMAL2	Gasterosteus aculeatus	Gymnodraco acuticeps	gyac.def.def	LOC117552469	LOC117552469	NW_022990459.1	4282690	4291993	9303	arntl2b/ARNTL2
ENSDARG00000011703	clocka	Danio rerio	Gymnodraco acuticeps	gyac.def.def	clocka	clocka	NW_022990673.1	2268897	2293700	24803	--
ENSDARG00000003631	clockb	Danio rerio	Gymnodraco acuticeps	gyac.def.def	clockb	clockb	NW_022992126.1	3953647	3974698	21051	--
ENSDARG00000002396	cry-dash	Danio rerio	Gymnodraco acuticeps	gyac.def.def	cry-dash	cry-dash	NW_022991941.1	2617	8360	5743	--
ENSDARG00000045768	cry1a	Danio rerio	Gymnodraco acuticeps	gyac.def.def	LOC117552441	LOC117552441	NW_022990459.1	1644839	1662212	17373	--
ENSDARG00000011583	cry1b	Danio rerio	Gymnodraco acuticeps	gyac.def.def	--	--	--	--	--	--	--
ENSDARG00000102403	cry2	Danio rerio	Gymnodraco acuticeps	gyac.def.def	--	--	--	--	--	--	--
ENSDARG00000069074	cry3a	Danio rerio	Gymnodraco acuticeps	gyac.def.def	LOC117539942	LOC117539942	NW_022992238.1	35874	62030	26156	--
ENSDARG00000091131	cry3b	Danio rerio	Gymnodraco acuticeps	gyac.def.def	--	--	--	--	--	--	--
ENSDARG00000011890	cry4	Danio rerio	Gymnodraco acuticeps	gyac.def.def	--	--	--	--	--	--	--
ENSDARG00000019498	cry5	Danio rerio	Gymnodraco acuticeps	gyac.def.def	cry5	cry5	NW_022990747.1	66004	71074	5070	--
ENSDARG00000008370	csnk1da	Danio rerio	Gymnodraco acuticeps	gyac.def.def	csnk1da	csnk1da	NW_022989785.1	344327	373525	29198	--
ENSDARG00000006125	csnk1db	Danio rerio	Gymnodraco acuticeps	gyac.def.def	csnk1db	csnk1db	NW_022990558.1	3296140	3315296	19156	--
ENSDARG00000045150	csnk1e	Danio rerio	Gymnodraco acuticeps	gyac.def.def	csnk1e	csnk1e	NW_022991938.1	385210	407630	22420	--
ENSDARG00000016536	npas2	Danio rerio	Gymnodraco acuticeps	gyac.def.def	npas2	npas2	NW_022992150.1	2514292	2591247	76955	npas2a
ENSDARG00000033160	nr1d1	Danio rerio	Gymnodraco acuticeps	gyac.def.def	--	--	--	--	--	--	--
ENSDARG00000003820	nr1d2a	Danio rerio	Gymnodraco acuticeps	gyac.def.def	nr1d2a	nr1d2a	NW_022989977.1	1528628	1534555	5927	--
ENSDARG00000009594	nr1d2b	Danio rerio	Gymnodraco acuticeps	gyac.def.def	--	--	--	--	--	--	--
ENSDARG00000056885	per1a	Danio rerio	Gymnodraco acuticeps	gyac.def.def	--	--	--	--	--	--	--
ENSDARG00000012499	per1b	Danio rerio	Gymnodraco acuticeps	gyac.def.def	per1b	per1b	NW_022990484.1	2327652	2340512	12860	--
ENSDARG00000034503	per2	Danio rerio	Gymnodraco acuticeps	gyac.def.def	per2	per2	NW_022990940.1	1037198	1054211	17013	--
ENSGACG00000005662	per2a	Gasterosteus aculeatus	Gymnodraco acuticeps	gyac.def.def	--	--	--	--	--	--	per2a
ENSDARG00000010519	per3	Danio rerio	Gymnodraco acuticeps	gyac.def.def	--	--	--	--	--	--	--
ENSDARG00000031768	roraa	Danio rerio	Gymnodraco acuticeps	gyac.def.def	roraa	roraa	NW_022990889.1	2430862	2603555	172693	--
ENSDARG00000001910	rorab	Danio rerio	Gymnodraco acuticeps	gyac.def.def	--	--	--	--	--	--	--
ENSDARG00000033498	rorb	Danio rerio	Gymnodraco acuticeps	gyac.def.def	rorb	rorb	NW_022989985.1	1571160	1594049	22889	--
ENSDARG00000087195	rorc	Danio rerio	Gymnodraco acuticeps	gyac.def.def	rorc	rorc	NW_022990583.1	4101845	4119083	17238	--
ENSDARG00000057231	rorca	Danio rerio	Gymnodraco acuticeps	gyac.def.def	rorca	rorca	NW_022990341.1	2311661	2326110	14449	--
ENSDARG00000017780	rorcb	Danio rerio	Gymnodraco acuticeps	gyac.def.def	LOC117532572	LOC117532572	NW_022991435.1	1808268	1824443	16175	--
ENSDARG00000078497	timeless	Danio rerio	Gymnodraco acuticeps	gyac.def.def	timeless	timeless	NW_022991632.1	291926	301561	9635	--
ENSEMBL_RefId	RefName	RefOrg	QueryOrg	Assembly	GeneID	GeneName	Chr	StartBP	EndBP	LenBP	Other Designations
ENSDARG00000006791	arntl1a	Danio rerio	Champsocephalus esox	ceso.ftc.fv8	g_2698	arntl1a	1	1282331	1299633	17302	--
ENSDARG00000035732	arntl1b	Danio rerio	Champsocephalus esox	ceso.ftc.fv8	--	--	--	--	--	--	bmal1b
ENSDARG00000041381	arntl2	Danio rerio	Champsocephalus esox	ceso.ftc.fv8	g_16275	arntl2	2	24489452	24502506	13054	arntl2a
ENSGACG00000019208	BMAL2	Gasterosteus aculeatus	Champsocephalus esox	ceso.ftc.fv8	g_3512	NA	17	15556265	15565290	9025	arntl2b/ARNTL2
ENSDARG00000011703	clocka	Danio rerio	Champsocephalus esox	ceso.ftc.fv8	g_10007	clocka	9	32140187	32155155	14968	--
ENSDARG00000003631	clockb	Danio rerio	Champsocephalus esox	ceso.ftc.fv8	g_14417	clockb	5	23950630	23968693	18063	--
ENSDARG00000002396	cry-dash	Danio rerio	Champsocephalus esox	ceso.ftc.fv8	g_6589	cry-dash	21	19263753	19269492	5739	--
ENSDARG00000045768	cry1a	Danio rerio	Champsocephalus esox	ceso.ftc.fv8	g_26998	cry1a	17	13032491	13044156	11665	--
ENSDARG00000011583	cry1b	Danio rerio	Champsocephalus esox	ceso.ftc.fv8	--	--	--	--	--	--	--
ENSDARG00000102403	cry2	Danio rerio	Champsocephalus esox	ceso.ftc.fv8	--	--	--	--	--	--	--
ENSDARG00000069074	cry3a	Danio rerio	Champsocephalus esox	ceso.ftc.fv8	g_30372	cry3a	1	34253287	34265566	12279	--
ENSDARG00000091131	cry3b	Danio rerio	Champsocephalus esox	ceso.ftc.fv8	--	--	--	--	--	--	--
ENSDARG00000011890	cry4	Danio rerio	Champsocephalus esox	ceso.ftc.fv8	--	--	--	--	--	--	--
ENSDARG00000019498	cry5	Danio rerio	Champsocephalus esox	ceso.ftc.fv8	--	--	--	--	--	--	--
ENSDARG00000008370	csnk1da	Danio rerio	Champsocephalus esox	ceso.ftc.fv8	g_18246	csnk1da	16	7443589	7469029	25440	--
ENSDARG00000006125	csnk1db	Danio rerio	Champsocephalus esox	ceso.ftc.fv8	g_21594	csnk1db	10	26071722	26093416	21694	--
ENSDARG00000045150	csnk1e	Danio rerio	Champsocephalus esox	ceso.ftc.fv8	g_12084	csnk1e	16	32418879	32426899	8020	--
ENSDARG00000016536	npas2	Danio rerio	Champsocephalus esox	ceso.ftc.fv8	g_5887	npas2	11	24052193	24068632	16439	npas2a
ENSDARG00000033160	nr1d1	Danio rerio	Champsocephalus esox	ceso.ftc.fv8	--	--	--	--	--	--	--
ENSDARG00000003820	nr1d2a	Danio rerio	Champsocephalus esox	ceso.ftc.fv8	g_26647	nr1d2a	3	16858786	16863516	4730	--
ENSDARG00000009594	nr1d2b	Danio rerio	Champsocephalus esox	ceso.ftc.fv8	g_22989	nr1d2b	13	32425300	32434917	9617	--
ENSDARG00000056885	per1a	Danio rerio	Champsocephalus esox	ceso.ftc.fv8	--	--	--	--	--	--	--
ENSDARG00000012499	per1b	Danio rerio	Champsocephalus esox	ceso.ftc.fv8	g_23830	per1b	14	9440563	9447945	7382	--
ENSDARG00000034503	per2	Danio rerio	Champsocephalus esox	ceso.ftc.fv8	g_19223	per2	6	23356285	23360736	4451	--
ENSGACG00000005662	per2a	Gasterosteus aculeatus	Champsocephalus esox	ceso.ftc.fv8	--	--	--	--	--	--	per2a
ENSDARG00000010519	per3	Danio rerio	Champsocephalus esox	ceso.ftc.fv8	--	--	--	--	--	--	--
ENSDARG00000031768	roraa	Danio rerio	Champsocephalus esox	ceso.ftc.fv8	--	--	--	--	--	--	--
ENSDARG00000001910	rorab	Danio rerio	Champsocephalus esox	ceso.ftc.fv8	--	--	--	--	--	--	--
ENSDARG00000033498	rorb	Danio rerio	Champsocephalus esox	ceso.ftc.fv8	g_25141	rorb	12	28027334	28045056	17722	--
ENSDARG00000087195	rorc	Danio rerio	Champsocephalus esox	ceso.ftc.fv8	g_19058	rorc	3	19935891	19951864	15973	--
ENSDARG00000057231	rorca	Danio rerio	Champsocephalus esox	ceso.ftc.fv8	g_28113	rorca	9	36869327	36884199	14872	--
ENSDARG00000017780	rorcb	Danio rerio	Champsocephalus esox	ceso.ftc.fv8	g_1773	rorcb	6	18970024	18988898	18874	--
ENSDARG00000078497	timeless	Danio rerio	Champsocephalus esox	ceso.ftc.fv8	g_20991	timeless	20	21728208	21736859	8651	--
ENSEMBL_RefId	RefName	RefOrg	QueryOrg	Assembly	GeneID	GeneName	Chr	StartBP	EndBP	LenBP	Other Designations
ENSDARG00000006791	arntl1a	Danio rerio	Champsocephalus gunnari	cgun.ftc.fv8	g_9415	arntl1a	1	1317419	1360204	42785	--
ENSDARG00000035732	arntl1b	Danio rerio	Champsocephalus gunnari	cgun.ftc.fv8	--	--	--	--	--	--	bmal1b
ENSDARG00000041381	arntl2	Danio rerio	Champsocephalus gunnari	cgun.ftc.fv8	g_11216	arntl2	2	24902726	24924707	21981	arntl2a
ENSGACG00000019208	BMAL2	Gasterosteus aculeatus	Champsocephalus gunnari	cgun.ftc.fv8	g_8373	NA	17	15349466	15357470	8004	arntl2b/ARNTL2
ENSDARG00000011703	clocka	Danio rerio	Champsocephalus gunnari	cgun.ftc.fv8	g_1342	clocka	9	33269855	33286000	16145	--
ENSDARG00000003631	clockb	Danio rerio	Champsocephalus gunnari	cgun.ftc.fv8	g_23763	clockb	5	23277058	23285375	8317	--
ENSDARG00000002396	cry-dash	Danio rerio	Champsocephalus gunnari	cgun.ftc.fv8	g_29163	cry-dash	21	4852903	4858779	5876	--
ENSDARG00000045768	cry1a	Danio rerio	Champsocephalus gunnari	cgun.ftc.fv8	g_18621	cry1a	17	12775680	12786293	10613	--
ENSDARG00000011583	cry1b	Danio rerio	Champsocephalus gunnari	cgun.ftc.fv8	--	--	--	--	--	--	--
ENSDARG00000102403	cry2	Danio rerio	Champsocephalus gunnari	cgun.ftc.fv8	--	--	--	--	--	--	--
ENSDARG00000069074	cry3a	Danio rerio	Champsocephalus gunnari	cgun.ftc.fv8	g_15202	cry3a	1	35649709	35662126	12417	--
ENSDARG00000091131	cry3b	Danio rerio	Champsocephalus gunnari	cgun.ftc.fv8	--	--	--	--	--	--	--
ENSDARG00000011890	cry4	Danio rerio	Champsocephalus gunnari	cgun.ftc.fv8	--	--	--	--	--	--	--
ENSDARG00000019498	cry5	Danio rerio	Champsocephalus gunnari	cgun.ftc.fv8	g_5672	cry5	4	13380894	13384656	3762	--
ENSDARG00000008370	csnk1da	Danio rerio	Champsocephalus gunnari	cgun.ftc.fv8	g_20599	csnk1da	16	6845481	6870299	24818	--
ENSDARG00000006125	csnk1db	Danio rerio	Champsocephalus gunnari	cgun.ftc.fv8	g_1120	csnk1db	10	26404420	26424868	20448	--
ENSDARG00000045150	csnk1e	Danio rerio	Champsocephalus gunnari	cgun.ftc.fv8	g_3589	csnk1e	16	31922440	31930546	8106	--
ENSDARG00000016536	npas2	Danio rerio	Champsocephalus gunnari	cgun.ftc.fv8	g_18403	npas2	11	24542649	24559267	16618	npas2a
ENSDARG00000033160	nr1d1	Danio rerio	Champsocephalus gunnari	cgun.ftc.fv8	--	--	--	--	--	--	--
ENSDARG00000003820	nr1d2a	Danio rerio	Champsocephalus gunnari	cgun.ftc.fv8	g_14582	nr1d2a	13	31939409	31949558	10149	--
ENSDARG00000009594	nr1d2b	Danio rerio	Champsocephalus gunnari	cgun.ftc.fv8	--	--	--	--	--	--	--
ENSDARG00000056885	per1a	Danio rerio	Champsocephalus gunnari	cgun.ftc.fv8	--	--	--	--	--	--	--
ENSDARG00000012499	per1b	Danio rerio	Champsocephalus gunnari	cgun.ftc.fv8	g_27020	per1b	14	10480528	10484358	3830	--
ENSDARG00000034503	per2	Danio rerio	Champsocephalus gunnari	cgun.ftc.fv8	g_12721	per2	6	24225722	24238656	12934	--
ENSGACG00000005662	per2a	Gasterosteus aculeatus	Champsocephalus gunnari	cgun.ftc.fv8	--	--	--	--	--	--	per2a
ENSDARG00000010519	per3	Danio rerio	Champsocephalus gunnari	cgun.ftc.fv8	--	--	--	--	--	--	--
ENSDARG00000031768	roraa	Danio rerio	Champsocephalus gunnari	cgun.ftc.fv8	g_22844	roraa	4	166143	184296	18153	--
ENSDARG00000001910	rorab	Danio rerio	Champsocephalus gunnari	cgun.ftc.fv8	--	--	--	--	--	--	--
ENSDARG00000033498	rorb	Danio rerio	Champsocephalus gunnari	cgun.ftc.fv8	g_25725	rorb	12	27456043	27460450	4407	--
ENSDARG00000087195	rorc	Danio rerio	Champsocephalus gunnari	cgun.ftc.fv8	g_14328	rorc	3	21681202	21697343	16141	--
ENSDARG00000057231	rorca	Danio rerio	Champsocephalus gunnari	cgun.ftc.fv8	g_15002	rorca	9	38010762	38026411	15649	--
ENSDARG00000017780	rorcb	Danio rerio	Champsocephalus gunnari	cgun.ftc.fv8	g_22919	rorcb	6	20147444	20165089	17645	--
ENSDARG00000078497	timeless	Danio rerio	Champsocephalus gunnari	cgun.ftc.fv8	g_21294	timeless	20	21722658	21731056	8398	--
ENSEMBL_RefId	RefName	RefOrg	QueryOrg	Assembly	GeneID	GeneName	Chr	StartBP	EndBP	LenBP	Other Designations
ENSDARG00000006791	arntl1a	Danio rerio	Pseudochaenichthys georgianus	pgeo.def.def	arntl1a	arntl1a	NC_047509.1	43969222	44019288	50066	--
ENSDARG00000035732	arntl1b	Danio rerio	Pseudochaenichthys georgianus	pgeo.def.def	--	--	--	--	--	--	bmal1b
ENSDARG00000041381	arntl2	Danio rerio	Pseudochaenichthys georgianus	pgeo.def.def	arntl2	arntl2	NC_047508.1	23596773	23614438	17665	arntl2a
ENSGACG00000019208	BMAL2	Gasterosteus aculeatus	Pseudochaenichthys georgianus	pgeo.def.def	LOC117439145	LOC117439145	NC_047525.1	15939266	15950844	11578	arntl2b/ARNTL2
ENSDARG00000011703	clocka	Danio rerio	Pseudochaenichthys georgianus	pgeo.def.def	clocka	clocka	NC_047506.1	11199847	11250646	50799	--
ENSDARG00000003631	clockb	Danio rerio	Pseudochaenichthys georgianus	pgeo.def.def	clockb	clockb	NC_047503.1	28068658	28088802	20144	--
ENSDARG00000002396	cry-dash	Danio rerio	Pseudochaenichthys georgianus	pgeo.def.def	cry-dash	cry-dash	NC_047522.1	22741264	22747732	6468	--
ENSDARG00000045768	cry1a	Danio rerio	Pseudochaenichthys georgianus	pgeo.def.def	LOC117439113	LOC117439113	NC_047525.1	12906072	12918711	12639	--
ENSDARG00000011583	cry1b	Danio rerio	Pseudochaenichthys georgianus	pgeo.def.def	--	--	--	--	--	--	--
ENSDARG00000102403	cry2	Danio rerio	Pseudochaenichthys georgianus	pgeo.def.def	--	--	--	--	--	--	--
ENSDARG00000069074	cry3a	Danio rerio	Pseudochaenichthys georgianus	pgeo.def.def	LOC117449633	LOC117449633	NC_047509.1	8479043	8495135	16092	--
ENSDARG00000091131	cry3b	Danio rerio	Pseudochaenichthys georgianus	pgeo.def.def	--	--	--	--	--	--	--
ENSDARG00000011890	cry4	Danio rerio	Pseudochaenichthys georgianus	pgeo.def.def	--	--	--	--	--	--	--
ENSDARG00000019498	cry5	Danio rerio	Pseudochaenichthys georgianus	pgeo.def.def	cry5	cry5	NC_047505.1	44800517	44805400	4883	--
ENSDARG00000008370	csnk1da	Danio rerio	Pseudochaenichthys georgianus	pgeo.def.def	csnk1da	csnk1da	NC_047510.1	4302406	4335461	33055	--
ENSDARG00000006125	csnk1db	Danio rerio	Pseudochaenichthys georgianus	pgeo.def.def	csnk1db	csnk1db	NC_047521.1	4391507	4413214	21707	--
ENSDARG00000045150	csnk1e	Danio rerio	Pseudochaenichthys georgianus	pgeo.def.def	LOC117451015	LOC117451015	NC_047510.1	31921549	31936459	14910	--
ENSDARG00000016536	npas2	Danio rerio	Pseudochaenichthys georgianus	pgeo.def.def	npas2	npas2	NC_047516.1	24324691	24393164	68473	npas2a
ENSDARG00000033160	nr1d1	Danio rerio	Pseudochaenichthys georgianus	pgeo.def.def	--	--	--	--	--	--	--
ENSDARG00000003820	nr1d2a	Danio rerio	Pseudochaenichthys georgianus	pgeo.def.def	nr1d2a	nr1d2a	NC_047518.1	31509692	31517009	7317	--
ENSDARG00000009594	nr1d2b	Danio rerio	Pseudochaenichthys georgianus	pgeo.def.def	--	--	--	--	--	--	--
ENSDARG00000056885	per1a	Danio rerio	Pseudochaenichthys georgianus	pgeo.def.def	--	--	--	--	--	--	--
ENSDARG00000012499	per1b	Danio rerio	Pseudochaenichthys georgianus	pgeo.def.def	per1b	per1b	NC_047520.1	8555104	8568745	13641	--
ENSDARG00000034503	per2	Danio rerio	Pseudochaenichthys georgianus	pgeo.def.def	per2	per2	NC_047519.1	25195993	25215105	19112	--
ENSGACG00000005662	per2a	Gasterosteus aculeatus	Pseudochaenichthys georgianus	pgeo.def.def	--	--	--	--	--	--	per2a
ENSDARG00000010519	per3	Danio rerio	Pseudochaenichthys georgianus	pgeo.def.def	--	--	--	--	--	--	--
ENSDARG00000031768	roraa	Danio rerio	Pseudochaenichthys georgianus	pgeo.def.def	roraa	roraa	NC_047508.1	29089612	29270368	180756	--
ENSDARG00000001910	rorab	Danio rerio	Pseudochaenichthys georgianus	pgeo.def.def	--	--	--	--	--	--	--
ENSDARG00000033498	rorb	Danio rerio	Pseudochaenichthys georgianus	pgeo.def.def	rorb	rorb	NC_047511.1	31054695	31076811	22116	--
ENSDARG00000087195	rorc	Danio rerio	Pseudochaenichthys georgianus	pgeo.def.def	rorc	rorc	NC_047518.1	28237113	28255092	17979	--
ENSDARG00000057231	rorca	Danio rerio	Pseudochaenichthys georgianus	pgeo.def.def	rorca	rorca	NC_047506.1	5982049	5997473	15424	--
ENSDARG00000017780	rorcb	Danio rerio	Pseudochaenichthys georgianus	pgeo.def.def	LOC117462180	LOC117462180	NC_047519.1	20838765	20852964	14199	--
ENSDARG00000078497	timeless	Danio rerio	Pseudochaenichthys georgianus	pgeo.def.def	timeless	timeless	NC_047507.1	23299203	23309516	10313	--
											C. aceratus
ENSEMBL_RefId	RefName	RefOrg	QueryOrg	Assembly	GeneID	GeneName	Chr	StartBP	EndBP	LenBP	Other Designations
ENSDARG00000006791	arntl1a	Danio rerio	Chaenocephalus aceratus	cace.kuc.kuc	KUCAC02_012656	NA	CM043791.1	1407867	1431538	23671	--
ENSDARG00000035732	arntl1b	Danio rerio	Chaenocephalus aceratus	cace.kuc.kuc	--	--	--	--	--	--	bmal1b
ENSDARG00000041381	arntl2	Danio rerio	Chaenocephalus aceratus	cace.kuc.kuc	KUCAC02_021064	NA	CM043790.1	21824510	21838816	14306	arntl2a
ENSGACG00000019208	BMAL2	Gasterosteus aculeatus	Chaenocephalus aceratus	cace.kuc.kuc	KUCAC02_006395	NA	CM043807.1	15116136	15124146	8010	arntl2b/ARNTL2
ENSDARG00000011703	clocka	Danio rerio	Chaenocephalus aceratus	cace.kuc.kuc	KUCAC02_015102	NA	CM043785.1	27411726	27430242	18516	--
ENSDARG00000003631	clockb	Danio rerio	Chaenocephalus aceratus	cace.kuc.kuc	--	--	--	--	--	--	--
ENSDARG00000002396	cry-dash	Danio rerio	Chaenocephalus aceratus	cace.kuc.kuc	KUCAC02_017446	NA	CM043804.1	21140416	21148232	7816	--
ENSDARG00000045768	cry1a	Danio rerio	Chaenocephalus aceratus	cace.kuc.kuc	KUCAC02_006896	NA	CM043807.1	12339600	12352250	12650	--
ENSDARG00000011583	cry1b	Danio rerio	Chaenocephalus aceratus	cace.kuc.kuc	--	--	--	--	--	--	--
ENSDARG00000102403	cry2	Danio rerio	Chaenocephalus aceratus	cace.kuc.kuc	--	--	--	--	--	--	--
ENSDARG00000069074	cry3a	Danio rerio	Chaenocephalus aceratus	cace.kuc.kuc	KUCAC02_011877	NA	CM043791.1	35343853	35357637	13784	--
ENSDARG00000091131	cry3b	Danio rerio	Chaenocephalus aceratus	cace.kuc.kuc	--	--	--	--	--	--	--
ENSDARG00000011890	cry4	Danio rerio	Chaenocephalus aceratus	cace.kuc.kuc	--	--	--	--	--	--	--
ENSDARG00000019498	cry5	Danio rerio	Chaenocephalus aceratus	cace.kuc.kuc	KUCAC02_002257	NA	CM043787.1	41817291	41821072	3781	--
ENSDARG00000008370	csnk1da	Danio rerio	Chaenocephalus aceratus	cace.kuc.kuc	--	--	--	--	--	--	--
ENSDARG00000006125	csnk1db	Danio rerio	Chaenocephalus aceratus	cace.kuc.kuc	KUCAC02_007907	NA	CM043792.1	5856486	5882909	26423	--
ENSDARG00000045150	csnk1e	Danio rerio	Chaenocephalus aceratus	cace.kuc.kuc	KUCAC02_008217	NA	CM043792.1	31844966	31851993	7027	--
ENSDARG00000016536	npas2	Danio rerio	Chaenocephalus aceratus	cace.kuc.kuc	KUCAC02_003551	NA	CM043798.1	16014416	16029634	15218	npas2a
ENSDARG00000033160	nr1d1	Danio rerio	Chaenocephalus aceratus	cace.kuc.kuc	--	--	--	--	--	--	--
ENSDARG00000003820	nr1d2a	Danio rerio	Chaenocephalus aceratus	cace.kuc.kuc	KUCAC02_014107	NA	CM043800.1	28840702	28846621	5919	--
ENSDARG00000009594	nr1d2b	Danio rerio	Chaenocephalus aceratus	cace.kuc.kuc	--	--	--	--	--	--	--
ENSDARG00000056885	per1a	Danio rerio	Chaenocephalus aceratus	cace.kuc.kuc	--	--	--	--	--	--	--
ENSDARG00000012499	per1b	Danio rerio	Chaenocephalus aceratus	cace.kuc.kuc	KUCAC02_000579	NA	CM043802.1	13995817	13998847	3030	--
ENSDARG00000034503	per2	Danio rerio	Chaenocephalus aceratus	cace.kuc.kuc	KUCAC02_017991	NA	CM043801.1	23216545	23230698	14153	--
ENSGACG00000005662	per2a	Gasterosteus aculeatus	Chaenocephalus aceratus	cace.kuc.kuc	--	--	--	--	--	--	per2a
ENSDARG00000010519	per3	Danio rerio	Chaenocephalus aceratus	cace.kuc.kuc	--	--	--	--	--	--	--
ENSDARG00000031768	roraa	Danio rerio	Chaenocephalus aceratus	cace.kuc.kuc	KUCAC02_021843	NA	CM043790.1	27469873	27481559	11686	--
ENSDARG00000001910	rorab	Danio rerio	Chaenocephalus aceratus	cace.kuc.kuc	--	--	--	--	--	--	--
ENSDARG00000033498	rorb	Danio rerio	Chaenocephalus aceratus	cace.kuc.kuc	KUCAC02_029290	NA	CM043793.1	28641712	28659798	18086	--
ENSDARG00000087195	rorc	Danio rerio	Chaenocephalus aceratus	cace.kuc.kuc	KUCAC02_013603	NA	CM043800.1	25710956	25727532	16576	--
ENSDARG00000057231	rorca	Danio rerio	Chaenocephalus aceratus	cace.kuc.kuc	KUCAC02_022922	NA	CM043788.1	38643311	38656390	13079	--
ENSDARG00000017780	rorcb	Danio rerio	Chaenocephalus aceratus	cace.kuc.kuc	KUCAC02_017919	NA	CM043801.1	19198761	19205545	6784	--
ENSDARG00000078497	timeless	Danio rerio	Chaenocephalus aceratus	cace.kuc.kuc	KUCAC02_031170	NA	CM043789.1	22586231	22594818	8587	--
